# Single-cell multiomics reveals a gene regulatory circuit promoting leukemia cell differentiation

**DOI:** 10.1101/2024.02.29.582681

**Authors:** Xin Tian, Liuqingqing Zhang, Yijia Tang, Guiqiyang Xiang, Zixuan Wang, Ping Zhu, Shuting Yu, Fangying Jiang, Shuai Wang, Jinzeng Wang, Yao Dai, Desheng Zheng, Jianbiao Wang, Han Liu, Xiangqin Weng, Shengyue Wang, Yun Tan, Zhu Chen, Saijuan Chen, Feng Liu

**Affiliations:** Shanghai Institute of Hematology, State Key Laboratory of Medical Genomics, National Research Center for Translational Medicine (Shanghai), Ruijin Hospital Affiliated to Shanghai Jiao Tong University School of Medicine, Shanghai 200020, China; School of Life Sciences and Biotechnology, Shanghai Jiao Tong University, Shanghai 200240, China; School of Computer Science, Southwest Petroleum University, Chengdu 610500, China; Clinical Laboratory, Ruijin Hospital Affiliated to Shanghai Jiao Tong University School of Medicine, Shanghai 200020, China

**Author notes:** Correspondence: Saijuan Chen; Feng Liu. These authors contributed equally to this work (Xin Tian, Liuqingqing Zhang, Yijia Tang).

**Keywords:** acute myeloid leukemia, all-trans-retinoid acid, differentiation trajectory, gene regulatory circuit, scATAC-seq, single-cell multiomics

## Abstract

Cancer differentiation therapy aims to induce maturation of neoplastic cells, yet how cell fate is determined in oncogenic cellular contexts is poorly understood. Here we integrate chromatin accessibility and transcriptome analysis at single-cell levels to investigate the mechanism driving the differentiation trajectory of the PML/RARα^+^ acute promyeloid leukemia (APL) cell line model, NB4, under the induction of all-trans-retinoid acid (ATRA). We show that differentiating NB4 cells navigate through an intermediate cell fate decision point that leads to either terminal granulopoiesis or a transient immature-lymphocyte-like state. Functional perturbation studies indicate that ATRA signaling activates discrete PML/RARα-target enhancers to induce a positive feedforward gene regulatory circuit involving two myeloid-lineage transcription factors, SPI1 and CEBPE, which is both necessary and sufficient to activate a myelocytic gene expression program in NB4. Further, ectopic expression of SPI1 and CEBPE also promotes myelocytic differentiation in non-APL leukemia cell lines HL60 and K562. Together, these results shed light on the differentiation trajectory of therapy-induced cell decisions of APL and suggest a gene regulatory circuit that may be broadly exploited to promote terminal differentiation of leukemia.
