## Supplemental Figure S1-S8, Supplemental Table S1-S7 for "Single-cell multiomics reveals a gene regulatory circuit promoting leukemia cell differentiation": TableS5-Sequences of oligos and primers.xlsx

### Sheet: sgRNA_sequence
Experiment	Description	sgRNA_sequence	Strand	forward oligo for cloning	reverse oligo for cloning
CRISPR interference	SPI1-sg1/-16kb	CGCCAACAGCCCATTACCAC	+	CACCGCGCCAACAGCCCATTACCAC	AAACGTGGTAATGGGCTGTTGGCG
	SPI1-sg2/-9kb	CCTAGCAACCTGTCCCCATA	+	CACCGCCTAGCAACCTGTCCCCATA	AAACTATGGGGACAGGTTGCTAGG
	SPI1-sg3/+19kb	GTTGGAGCTCCAGCCGCCGT	+	CACCGGTTGGAGCTCCAGCCGCCGT	AAACACGGCGGCTGGAGCTCCAAC
	CEBPE-sg1/-41Kb	AGTCATCAGCATGTCGCCAC	+	CACCGAGTCATCAGCATGTCGCCAC	AAACGTGGCGACATGCTGATGACT
	CEBPE-sg2/+6kb	GTGTTGCAAGATCCCGGTTG	-	CACCGGTGTTGCAAGATCCCGGTTG	AAACCAACCGGGATCTTGCAACAC
	CEBPE-sg3/+6.9kb	CAAACCGTCCCGATTGCAGC	+	CACCGCAAACCGTCCCGATTGCAGC	AAACGCTGCAATCGGGACGGTTTG
Experiment	Description	Target sequence	Strand	EasyEdit sgRNA oligo		Note: nucleotide modfiication
CRISPR mutagenesis	SPI1-sgRNA	GCTCCGCAGCGGCGACATGA	-	mG*mC*mU*rCrCrGrCrArGrCrGrGrCrGrArCrArUrGrArGrUrUrUrUrArGrArGrCrUrArGrArArArUrArGrCrArArGrUrUrArArArArUrArArGrGrCrUrArGrUrCrCrGrUrUrArUrCrArArCrUrUrGrArArArArArGrUrGrGrCrArCrCrGrArGrUrCrGrGrUrGrCrU*mU*mU*mU		m: 2' O-methyl RNA; *: Phosphorothioated; r: ribonucleotide
	CEBPE-sgRNA	AGGGGACATGTGTGAGCATG	-	mA*mG*mG*rGrGrArCrArUrGrUrGrUrGrArGrCrArUrGrGrUrUrUrUrArGrArGrCrUrArGrArArArUrArGrCrArArGrUrUrArArArArUrArArGrGrCrUrArGrUrCrCrGrUrUrArUrCrArArCrUrUrGrArArArArArGrUrGrGrCrArCrCrGrArGrUrCrGrGrUrGrCrU*mU*mU*mU

### Sheet: qPCR_primers
Description	Primer_sequence
GAPDH_fwd	GGAGCGAGATCCCTCCAAAAT
GAPDH_rev	GGCTGTTGTCATACTTCTCATGG
SPI1_fwd	GCGACCATTACTGGGACTTCC
SPI1_rev	GGGTATCGAGGACGTGCAT
CEBPE_fwd	CTCCGATCTCTTTGCCGTGAA
CEBPE_rev	CCGAAGGTATGTGGAGGGTAG

### Sheet: Drugseq_RT primers
Well_position	barcode	Primer_sequence
A1	AACAAGGTAC	AAGCAGTGGTATCAACGCAGAGTACAACAAGGTACNNNNNNNNNNTTTTTTTTTTTTTTTTTTTTTTTTV
A2	AACCGCGACT	AAGCAGTGGTATCAACGCAGAGTACAACCGCGACTNNNNNNNNNNTTTTTTTTTTTTTTTTTTTTTTTTV
A3	AAGACGGATT	AAGCAGTGGTATCAACGCAGAGTACAAGACGGATTNNNNNNNNNNTTTTTTTTTTTTTTTTTTTTTTTTV
A4	AAGGTCTGGA	AAGCAGTGGTATCAACGCAGAGTACAAGGTCTGGANNNNNNNNNNTTTTTTTTTTTTTTTTTTTTTTTTV
A5	AACACCTAGT	AAGCAGTGGTATCAACGCAGAGTACAACACCTAGTNNNNNNNNNNTTTTTTTTTTTTTTTTTTTTTTTTV
A6	AACCGGCGTA	AAGCAGTGGTATCAACGCAGAGTACAACCGGCGTANNNNNNNNNNTTTTTTTTTTTTTTTTTTTTTTTTV
A7	AAGATGTCCA	AAGCAGTGGTATCAACGCAGAGTACAAGATGTCCANNNNNNNNNNTTTTTTTTTTTTTTTTTTTTTTTTV
A8	AAGTTCCTTG	AAGCAGTGGTATCAACGCAGAGTACAAGTTCCTTGNNNNNNNNNNTTTTTTTTTTTTTTTTTTTTTTTTV
A9	AATCCTACCA	AAGCAGTGGTATCAACGCAGAGTACAATCCTACCANNNNNNNNNNTTTTTTTTTTTTTTTTTTTTTTTTV
A10	ACAACAGTCG	AAGCAGTGGTATCAACGCAGAGTACACAACAGTCGNNNNNNNNNNTTTTTTTTTTTTTTTTTTTTTTTTV
A11	ACACGGTCCT	AAGCAGTGGTATCAACGCAGAGTACACACGGTCCTNNNNNNNNNNTTTTTTTTTTTTTTTTTTTTTTTTV
A12	ACCGGTACAG	AAGCAGTGGTATCAACGCAGAGTACACCGGTACAGNNNNNNNNNNTTTTTTTTTTTTTTTTTTTTTTTTV
B1	AATGAACACG	AAGCAGTGGTATCAACGCAGAGTACAATGAACACGNNNNNNNNNNTTTTTTTTTTTTTTTTTTTTTTTTV
B2	ACAACGGAGC	AAGCAGTGGTATCAACGCAGAGTACACAACGGAGCNNNNNNNNNNTTTTTTTTTTTTTTTTTTTTTTTTV
B3	ACAGTGCCAA	AAGCAGTGGTATCAACGCAGAGTACACAGTGCCAANNNNNNNNNNTTTTTTTTTTTTTTTTTTTTTTTTV
B4	ACCTCCGACA	AAGCAGTGGTATCAACGCAGAGTACACCTCCGACANNNNNNNNNNTTTTTTTTTTTTTTTTTTTTTTTTV
B5	ACGCCTTCGT	AAGCAGTGGTATCAACGCAGAGTACACGCCTTCGTNNNNNNNNNNTTTTTTTTTTTTTTTTTTTTTTTTV
B6	ACTTAACTGC	AAGCAGTGGTATCAACGCAGAGTACACTTAACTGCNNNNNNNNNNTTTTTTTTTTTTTTTTTTTTTTTTV
B7	AGACCGTTAT	AAGCAGTGGTATCAACGCAGAGTACAGACCGTTATNNNNNNNNNNTTTTTTTTTTTTTTTTTTTTTTTTV
B8	AGCATGTCAT	AAGCAGTGGTATCAACGCAGAGTACAGCATGTCATNNNNNNNNNNTTTTTTTTTTTTTTTTTTTTTTTTV
B9	ACGGTCCGTT	AAGCAGTGGTATCAACGCAGAGTACACGGTCCGTTNNNNNNNNNNTTTTTTTTTTTTTTTTTTTTTTTTV
B10	ACTTCGTTGA	AAGCAGTGGTATCAACGCAGAGTACACTTCGTTGANNNNNNNNNNTTTTTTTTTTTTTTTTTTTTTTTTV
B11	AGAGATGCAG	AAGCAGTGGTATCAACGCAGAGTACAGAGATGCAGNNNNNNNNNNTTTTTTTTTTTTTTTTTTTTTTTTV
B12	AGCCAGAATA	AAGCAGTGGTATCAACGCAGAGTACAGCCAGAATANNNNNNNNNNTTTTTTTTTTTTTTTTTTTTTTTTV
C1	AGGAGGCATA	AAGCAGTGGTATCAACGCAGAGTACAGGAGGCATANNNNNNNNNNTTTTTTTTTTTTTTTTTTTTTTTTV
C2	AGTCTGTACG	AAGCAGTGGTATCAACGCAGAGTACAGTCTGTACGNNNNNNNNNNTTTTTTTTTTTTTTTTTTTTTTTTV
C3	ATAGGCCATT	AAGCAGTGGTATCAACGCAGAGTACATAGGCCATTNNNNNNNNNNTTTTTTTTTTTTTTTTTTTTTTTTV
C4	ATCGCGATTA	AAGCAGTGGTATCAACGCAGAGTACATCGCGATTANNNNNNNNNNTTTTTTTTTTTTTTTTTTTTTTTTV
C5	AGGTATCCTC	AAGCAGTGGTATCAACGCAGAGTACAGGTATCCTCNNNNNNNNNNTTTTTTTTTTTTTTTTTTTTTTTTV
C6	ATAACGCCTC	AAGCAGTGGTATCAACGCAGAGTACATAACGCCTCNNNNNNNNNNTTTTTTTTTTTTTTTTTTTTTTTTV
C7	ATCAGCACTT	AAGCAGTGGTATCAACGCAGAGTACATCAGCACTTNNNNNNNNNNTTTTTTTTTTTTTTTTTTTTTTTTV
C8	ATCTAAGGAG	AAGCAGTGGTATCAACGCAGAGTACATCTAAGGAGNNNNNNNNNNTTTTTTTTTTTTTTTTTTTTTTTTV
C9	ATGGACCAAC	AAGCAGTGGTATCAACGCAGAGTACATGGACCAACNNNNNNNNNNTTTTTTTTTTTTTTTTTTTTTTTTV
C10	CAAGATGAGG	AAGCAGTGGTATCAACGCAGAGTACCAAGATGAGGNNNNNNNNNNTTTTTTTTTTTTTTTTTTTTTTTTV
C11	CAGTGCTCTT	AAGCAGTGGTATCAACGCAGAGTACCAGTGCTCTTNNNNNNNNNNTTTTTTTTTTTTTTTTTTTTTTTTV
C12	CCAAGGAGTT	AAGCAGTGGTATCAACGCAGAGTACCCAAGGAGTTNNNNNNNNNNTTTTTTTTTTTTTTTTTTTTTTTTV
D1	ATGGTGAGCG	AAGCAGTGGTATCAACGCAGAGTACATGGTGAGCGNNNNNNNNNNTTTTTTTTTTTTTTTTTTTTTTTTV
D2	CAAGTGGATC	AAGCAGTGGTATCAACGCAGAGTACCAAGTGGATCNNNNNNNNNNTTTTTTTTTTTTTTTTTTTTTTTTV
D3	CATAGCTATC	AAGCAGTGGTATCAACGCAGAGTACCATAGCTATCNNNNNNNNNNTTTTTTTTTTTTTTTTTTTTTTTTV
D4	CCACAAGTGC	AAGCAGTGGTATCAACGCAGAGTACCCACAAGTGCNNNNNNNNNNTTTTTTTTTTTTTTTTTTTTTTTTV
D5	CCATTCAGCG	AAGCAGTGGTATCAACGCAGAGTACCCATTCAGCGNNNNNNNNNNTTTTTTTTTTTTTTTTTTTTTTTTV
D6	CCGCGTTATG	AAGCAGTGGTATCAACGCAGAGTACCCGCGTTATGNNNNNNNNNNTTTTTTTTTTTTTTTTTTTTTTTTV
D7	CCTAGTTGAG	AAGCAGTGGTATCAACGCAGAGTACCCTAGTTGAGNNNNNNNNNNTTTTTTTTTTTTTTTTTTTTTTTTV
D8	CGAGGAACAA	AAGCAGTGGTATCAACGCAGAGTACCGAGGAACAANNNNNNNNNNTTTTTTTTTTTTTTTTTTTTTTTTV
D9	CCGAACCTAA	AAGCAGTGGTATCAACGCAGAGTACCCGAACCTAANNNNNNNNNNTTTTTTTTTTTTTTTTTTTTTTTTV
D10	CCGGAGTATC	AAGCAGTGGTATCAACGCAGAGTACCCGGAGTATCNNNNNNNNNNTTTTTTTTTTTTTTTTTTTTTTTTV
D11	CCTCAACCGA	AAGCAGTGGTATCAACGCAGAGTACCCTCAACCGANNNNNNNNNNTTTTTTTTTTTTTTTTTTTTTTTTV
D12	CGATCCTGTG	AAGCAGTGGTATCAACGCAGAGTACCGATCCTGTGNNNNNNNNNNTTTTTTTTTTTTTTTTTTTTTTTTV
E1	CGCTTACTAA	AAGCAGTGGTATCAACGCAGAGTACCGCTTACTAANNNNNNNNNNTTTTTTTTTTTTTTTTTTTTTTTTV
E2	CGGCAACTTA	AAGCAGTGGTATCAACGCAGAGTACCGGCAACTTANNNNNNNNNNTTTTTTTTTTTTTTTTTTTTTTTTV
E3	CGTCCTAGGA	AAGCAGTGGTATCAACGCAGAGTACCGTCCTAGGANNNNNNNNNNTTTTTTTTTTTTTTTTTTTTTTTTV
E4	CTATGAACGG	AAGCAGTGGTATCAACGCAGAGTACCTATGAACGGNNNNNNNNNNTTTTTTTTTTTTTTTTTTTTTTTTV
E5	CGGAAGCTGT	AAGCAGTGGTATCAACGCAGAGTACCGGAAGCTGTNNNNNNNNNNTTTTTTTTTTTTTTTTTTTTTTTTV
E6	CGGTCGTATT	AAGCAGTGGTATCAACGCAGAGTACCGGTCGTATTNNNNNNNNNNTTTTTTTTTTTTTTTTTTTTTTTTV
E7	CGTGAGTTAT	AAGCAGTGGTATCAACGCAGAGTACCGTGAGTTATNNNNNNNNNNTTTTTTTTTTTTTTTTTTTTTTTTV
E8	CTCACCTGTC	AAGCAGTGGTATCAACGCAGAGTACCTCACCTGTCNNNNNNNNNNTTTTTTTTTTTTTTTTTTTTTTTTV
E9	CTGTCGCTTC	AAGCAGTGGTATCAACGCAGAGTACCTGTCGCTTCNNNNNNNNNNTTTTTTTTTTTTTTTTTTTTTTTTV
E10	GAAGGATTAG	AAGCAGTGGTATCAACGCAGAGTACGAAGGATTAGNNNNNNNNNNTTTTTTTTTTTTTTTTTTTTTTTTV
E11	GAGACATCTT	AAGCAGTGGTATCAACGCAGAGTACGAGACATCTTNNNNNNNNNNTTTTTTTTTTTTTTTTTTTTTTTTV
E12	GATCTCATTC	AAGCAGTGGTATCAACGCAGAGTACGATCTCATTCNNNNNNNNNNTTTTTTTTTTTTTTTTTTTTTTTTV
F1	CTGTGCAACA	AAGCAGTGGTATCAACGCAGAGTACCTGTGCAACANNNNNNNNNNTTTTTTTTTTTTTTTTTTTTTTTTV
F2	GAATCTTCTC	AAGCAGTGGTATCAACGCAGAGTACGAATCTTCTCNNNNNNNNNNTTTTTTTTTTTTTTTTTTTTTTTTV
F3	GAGTAGACCA	AAGCAGTGGTATCAACGCAGAGTACGAGTAGACCANNNNNNNNNNTTTTTTTTTTTTTTTTTTTTTTTTV
F4	GATGAGTGAC	AAGCAGTGGTATCAACGCAGAGTACGATGAGTGACNNNNNNNNNNTTTTTTTTTTTTTTTTTTTTTTTTV
F5	GCAATGTAAG	AAGCAGTGGTATCAACGCAGAGTACGCAATGTAAGNNNNNNNNNNTTTTTTTTTTTTTTTTTTTTTTTTV
F6	GCATCCGATC	AAGCAGTGGTATCAACGCAGAGTACGCATCCGATCNNNNNNNNNNTTTTTTTTTTTTTTTTTTTTTTTTV
F7	GCTATTATCC	AAGCAGTGGTATCAACGCAGAGTACGCTATTATCCNNNNNNNNNNTTTTTTTTTTTTTTTTTTTTTTTTV
F8	GGCGCTATAA	AAGCAGTGGTATCAACGCAGAGTACGGCGCTATAANNNNNNNNNNTTTTTTTTTTTTTTTTTTTTTTTTV
F9	GCACTCGGAA	AAGCAGTGGTATCAACGCAGAGTACGCACTCGGAANNNNNNNNNNTTTTTTTTTTTTTTTTTTTTTTTTV
F10	GCCACGATTC	AAGCAGTGGTATCAACGCAGAGTACGCCACGATTCNNNNNNNNNNTTTTTTTTTTTTTTTTTTTTTTTTV
F11	GCTGCTTATA	AAGCAGTGGTATCAACGCAGAGTACGCTGCTTATANNNNNNNNNNTTTTTTTTTTTTTTTTTTTTTTTTV
F12	GGCTATTGAT	AAGCAGTGGTATCAACGCAGAGTACGGCTATTGATNNNNNNNNNNTTTTTTTTTTTTTTTTTTTTTTTTV
G1	GGTTATGGCG	AAGCAGTGGTATCAACGCAGAGTACGGTTATGGCGNNNNNNNNNNTTTTTTTTTTTTTTTTTTTTTTTTV
G2	GTATTGTGGA	AAGCAGTGGTATCAACGCAGAGTACGTATTGTGGANNNNNNNNNNTTTTTTTTTTTTTTTTTTTTTTTTV
G3	GTGACTATAC	AAGCAGTGGTATCAACGCAGAGTACGTGACTATACNNNNNNNNNNTTTTTTTTTTTTTTTTTTTTTTTTV
G4	GTTGATCCGC	AAGCAGTGGTATCAACGCAGAGTACGTTGATCCGCNNNNNNNNNNTTTTTTTTTTTTTTTTTTTTTTTTV
G5	GGTTGTGCAA	AAGCAGTGGTATCAACGCAGAGTACGGTTGTGCAANNNNNNNNNNTTTTTTTTTTTTTTTTTTTTTTTTV
G6	GTCCTTCGGT	AAGCAGTGGTATCAACGCAGAGTACGTCCTTCGGTNNNNNNNNNNTTTTTTTTTTTTTTTTTTTTTTTTV
G7	GTGTGCCTGT	AAGCAGTGGTATCAACGCAGAGTACGTGTGCCTGTNNNNNNNNNNTTTTTTTTTTTTTTTTTTTTTTTTV
G8	TAACCGTAGC	AAGCAGTGGTATCAACGCAGAGTACTAACCGTAGCNNNNNNNNNNTTTTTTTTTTTTTTTTTTTTTTTTV
G9	TAGCGAACGC	AAGCAGTGGTATCAACGCAGAGTACTAGCGAACGCNNNNNNNNNNTTTTTTTTTTTTTTTTTTTTTTTTV
G10	TATCGTTACG	AAGCAGTGGTATCAACGCAGAGTACTATCGTTACGNNNNNNNNNNTTTTTTTTTTTTTTTTTTTTTTTTV
G11	TCCACGGTCA	AAGCAGTGGTATCAACGCAGAGTACTCCACGGTCANNNNNNNNNNTTTTTTTTTTTTTTTTTTTTTTTTV
G12	TCGCACTTGA	AAGCAGTGGTATCAACGCAGAGTACTCGCACTTGANNNNNNNNNNTTTTTTTTTTTTTTTTTTTTTTTTV
H1	TAGGACGCCT	AAGCAGTGGTATCAACGCAGAGTACTAGGACGCCTNNNNNNNNNNTTTTTTTTTTTTTTTTTTTTTTTTV
H2	TCACAGATAC	AAGCAGTGGTATCAACGCAGAGTACTCACAGATACNNNNNNNNNNTTTTTTTTTTTTTTTTTTTTTTTTV
H3	TCCGACTAAC	AAGCAGTGGTATCAACGCAGAGTACTCCGACTAACNNNNNNNNNNTTTTTTTTTTTTTTTTTTTTTTTTV
H4	TCGCGTAGCA	AAGCAGTGGTATCAACGCAGAGTACTCGCGTAGCANNNNNNNNNNTTTTTTTTTTTTTTTTTTTTTTTTV
H5	TGAACTAACC	AAGCAGTGGTATCAACGCAGAGTACTGAACTAACCNNNNNNNNNNTTTTTTTTTTTTTTTTTTTTTTTTV
H6	TGGAATGGAG	AAGCAGTGGTATCAACGCAGAGTACTGGAATGGAGNNNNNNNNNNTTTTTTTTTTTTTTTTTTTTTTTTV
H7	TTACACACGT	AAGCAGTGGTATCAACGCAGAGTACTTACACACGTNNNNNNNNNNTTTTTTTTTTTTTTTTTTTTTTTTV
H8	TTCGAGTGAT	AAGCAGTGGTATCAACGCAGAGTACTTCGAGTGATNNNNNNNNNNTTTTTTTTTTTTTTTTTTTTTTTTV
H9	TGAAGATCCA	AAGCAGTGGTATCAACGCAGAGTACTGAAGATCCANNNNNNNNNNTTTTTTTTTTTTTTTTTTTTTTTTV
H10	TGTGACGTGC	AAGCAGTGGTATCAACGCAGAGTACTGTGACGTGCNNNNNNNNNNTTTTTTTTTTTTTTTTTTTTTTTTV
H11	TTATAGGAGG	AAGCAGTGGTATCAACGCAGAGTACTTATAGGAGGNNNNNNNNNNTTTTTTTTTTTTTTTTTTTTTTTTV
H12	TTGGCAATTC	AAGCAGTGGTATCAACGCAGAGTACTTGGCAATTCNNNNNNNNNNTTTTTTTTTTTTTTTTTTTTTTTTV

### Sheet: Drugseq_other primers
Name	Primer_sequence
TSO	AAGCAGTGGTATCAACGCAGAGTGAATrGrGrG
P5_PCR	AATGATACGGCGACCACCGAGATCTACACGCCTGTCCGCGGAAGCAGTGGTATCAACGCAGAGT* A*C
Preamp_PCR	AAGCAGTGGTATCAACGCAGAGT
custom_read1	GCCTGTCCGCGGAAGCAGTGGTATCAACGCAGAGTAC
N701	CAAGCAGAAGACGGCATACGAGATTCGCCTTAGTCTCGTGGGCTCG*G
N702	CAAGCAGAAGACGGCATACGAGATCTAGTACGGTCTCGTGGGCTCG*G
N703	CAAGCAGAAGACGGCATACGAGATTTCTGCCTGTCTCGTGGGCTCG*G
N704	CAAGCAGAAGACGGCATACGAGATGCTCAGGAGTCTCGTGGGCTCG*G
N705	CAAGCAGAAGACGGCATACGAGATAGGAGTCCGTCTCGTGGGCTCG*G
N706	CAAGCAGAAGACGGCATACGAGATCATGCCTAGTCTCGTGGGCTCG*G
N707	CAAGCAGAAGACGGCATACGAGATGTAGAGAGGTCTCGTGGGCTCG*G
N708	CAAGCAGAAGACGGCATACGAGATCCTCTCTGGTCTCGTGGGCTCG*G
N709	CAAGCAGAAGACGGCATACGAGATAGCGTAGCGTCTCGTGGGCTCG*G
N710	CAAGCAGAAGACGGCATACGAGATCAGCCTCGGTCTCGTGGGCTCG*G
N711	CAAGCAGAAGACGGCATACGAGATTGCCTCTTGTCTCGTGGGCTCG*G
N712	CAAGCAGAAGACGGCATACGAGATTCCTCTACGTCTCGTGGGCTCG*G
N713	CAAGCAGAAGACGGCATACGAGATATCACGACGTCTCGTGGGCTCG*G
N714	CAAGCAGAAGACGGCATACGAGATACAGTGGTGTCTCGTGGGCTCG*G
N715	CAAGCAGAAGACGGCATACGAGATCAGATCCAGTCTCGTGGGCTCG*G
N716	CAAGCAGAAGACGGCATACGAGATACAAACGGGTCTCGTGGGCTCG*G
N717	CAAGCAGAAGACGGCATACGAGATACCCAGCAGTCTCGTGGGCTCG*G
N718	CAAGCAGAAGACGGCATACGAGATAACCCCTCGTCTCGTGGGCTCG*G
N719	CAAGCAGAAGACGGCATACGAGATCCCAACCTGTCTCGTGGGCTCG*G
N720	CAAGCAGAAGACGGCATACGAGATCACCACACGTCTCGTGGGCTCG*G
N721	CAAGCAGAAGACGGCATACGAGATGAAACCCAGTCTCGTGGGCTCG*G
N722	CAAGCAGAAGACGGCATACGAGATTGTGACCAGTCTCGTGGGCTCG*G
N723	CAAGCAGAAGACGGCATACGAGATAGGGTCAAGTCTCGTGGGCTCG*G
N724	CAAGCAGAAGACGGCATACGAGATAGGAGTGGGTCTCGTGGGCTCG*G
